# Experimental evolution under biased sex ratios: phenotypic and genomic responses in the bulb mite, *Rhizoglyphus robini*

**DOI:** 10.64898/2026.01.23.701246

**Authors:** Sebastian Chmielewski, Jonathan M. Parrett, Mateusz Konczal, Agnieszka Szubert-Kruszyńska, Aleksandra Łukasiewicz, Jacek Radwan

**Affiliations:** Evolutionary Biology Group, Adam Mickiewicz University, ul. Uniwersytetu Poznańskiego 6, 61-614 Poznań, Poland; Institute of Human Biology and Evolution, Adam Mickiewicz University, ul. Uniwersytetu Poznańskiego 6, 61-614 Poznań, Poland

**Keywords:** sexual selection, sex ratio, sexual conflict, sexual antagonism, male harm, experimental evolution

## Abstract

Sexual selection may increase population fitness by favouring high-condition individuals and accelerating the purging of deleterious alleles. However, it can also reduce population fitness through intra- and interlocus sexual conflict by promoting male-benefit traits that harm females and maintain polymorphism at sexually antagonistic loci. The balance between these opposing forces remains unresolved, yet it has major consequences for how sexual selection shapes population fitness and genome-wide variation. To explore the genomic and phenotypic effects of sexual selection and sexual conflict, we evolved replicated bulb mite (Rhizoglyphus robini) lines for 28 generations under male- versus female-biased sex ratios and combined phenotypic assays with whole-genome resequencing. Female fecundity and inbreeding depression did not differ between treatments, and genomic analyses revealed no treatment effect on the loss of rare, putatively deleterious SNPs. Contrary to expectations, males from male-biased lines were less harmful to stock females than males from female-biased lines. Genome-wide nucleotide diversity declined similarly across generations in both treatments, although synonymous exonic diversity declined more slowly in male-biased lines. While only a few SNPs diverged consistently between treatments, we identified large treatment-specific haplotype blocks indicating that multiple genomic regions were involved in response to sex-ratio manipulation. Overall, our results indicate that sex ratio manipulation drives evolution of male harm to females and widespread haplotype frequency changes without clear evidence for enhanced purging or maintenance of genetic diversity. The response thus appears to reflect adaptation to altered level of reproductive competition, but without measurable consequences for population fitness and genetic diversity.

**Significance statement:** Sexual selection is often proposed to improve population fitness by removing deleterious mutations, yet it can also favour traits that harm the opposite sex; consequently, it remains unclear whether stronger reproductive competition reliably enhances population viability. By evolving bulb mite populations under strongly male- or female-biased sex ratios, we found that male-biased populations did not purge genetic load more effectively, while the genomic response to sex-ratio bias was highly polygenic. In contrast to our predictions, males from male-biased lines were less harmful to females than males from female-biased lines. Overall, our results show that sex-ratio bias can reshape male phenotypes and generate patterns of genomic divergence, but without any significant effect on population fitness.
