## Supplementary tables for "Experimental evolution under biased sex ratios: phenotypic and genomic responses in the bulb mite, *Rhizoglyphus robini*"

### Sheet: Table S1
Sample Name	Line	Content	Generation	Total Reads (Million)	Mapped Reads (Million)	Filtered Reads (MapQ >20, Million)	Sequenced Bases (Million)	Duplication Rate
SR01	F-B A	100 ♀	F1	194	154	130	20822	40.9%
SR03	F-B A	100 ♂	F1	190	96	80	12837	35.14%
SR05	F-B B	100 ♀	F1	160	132	111	17797	38.1%
SR07	F-B B	100 ♂	F1	213	110	91	14416	36.19%
SR10	F-B C	100 ♀	F1	192	157	132	21120	40.94%
SR11	F-B C	100 ♂	F1	204	99	82	13104	34.63%
SR14	F-B D	100 ♀	F1	195	139	117	18651	38.88%
SR15	F-B D	100 ♂	F1	257	61	51	7875	33.02%
SR17	M-B A	100 ♀	F1	172	129	108	17195	38.12%
SR20	M-B A	100 ♂	F1	201	86	71	11335	34.52%
SR21	M-B B	100 ♀	F1	164	110	93	14793	35.08%
SR24	M-B B	100 ♂	F1	242	96	79	12416	36.97%
SR26	M-B C	100 ♀	F1	166	126	106	16875	37.6%
SR28	M-B C	100 ♂	F1	235	127	106	16829	38.71%
SR30	M-B D	100 ♀	F1	183	151	127	20364	39.75%
SR31	M-B D	100 ♂	F1	214	137	114	18136	39.85%
SR97	F-B A	100 ♀	F28	194	172	147	23304	42.99%
SR99	F-B A	100 ♂	F28	170	148	126	20058	40.15%
SR102	F-B B	100 ♀	F28	216	196	167	26372	45.5%
SR104	F-B B	100 ♂	F28	175	154	131	20884	40.82%
SR107	F-B C	100 ♀	F28	128	111	94	14832	34.75%
SR109	F-B C	100 ♂	F28	198	169	143	22866	41.98%
SR112	F-B D	100 ♀	F28	205	185	158	25088	43.65%
SR115	F-B D	100 ♂	F28	155	138	113	17547	39.52%
SR117	M-B A	100 ♀	F28	178	160	136	21574	41.15%
SR120	M-B A	100 ♂	F28	180	156	130	20362	40.5%
SR122	M-B B	100 ♀	F28	170	153	130	20584	39.59%
SR124	M-B B	100 ♂	F28	207	182	154	24620	42.93%
SR127	M-B C	100 ♀	F28	190	170	145	22879	42.25%
SR129	M-B C	100 ♂	F28	189	163	138	21975	41.35%
SR132	M-B D	100 ♀	F28	167	151	129	20358	0.4
SR134	M-B D	100 ♂	F28	199	173	145	23613	0.4
			sum	6103	4491	3784	601481
Table S1. Summary of sequencing yield per sample. Counts of reads and bases are provided in millions and rounded to 0 decimal places. M-B and F-B mean male-biased and female-biased lines, respectively. MapQ- mapping quality.

### Sheet: Table S2
selection	line	Ne
female-biased	F-A	441.2445
	F-B	394.5069
	F-C	395.9668
	F-D	403.6390
male-biased	M-A	359.4659
	M-B	394.1269
	M-C	356.4228
	M-D	477.6465
Table S2. Line-specific estimates of effective population sizes.

### Sheet: Table S3
SNP position	gene name	functional description	nearest gene	functional description of the nearest gene	distance to the nearest gene [bp]	Mean allele frequency change in female-biased lines	Mean allele frequency change in male-biased lines
chr2: 7,431,618	-	-	rhrob100g01380	protein-coding gene (unknown function)	-672	-0.00481	0.109
chr2: 12,494,112	-	-	rhrob01g18520	dnaJ homolog subfamily B member 1-like heat shock protein	719	-0.244	0.232
chr2: 21,069,199	-	-	rhrob28g01000	tripartite motif-containing protein	-271	-0.266	0.225
chr2: 21,069,260	-	-	rhrob28g01000	tripartite motif-containing protein	-332	-0.270	0.237
chr8: 6,268,648	rhrob42g01420	nuclear hormone receptor HR96	-	-	0	0.195	-0.187
Table S3. Functional description and allele frequency change in SNPs selected in opposite direction between male- and female-biased lines which were significant in both treatments. Negative distances to the nearest genes are indicative of upstream location toward the gene.

### Sheet: Table S4
haplotype ID	treatment	Mean allele frequency change in female-biased lines	Mean allele frequency change in male-biased lines	Number of SNPs within haplotype
chr1_1	female_biased	0.15	0.04	20
chr1_2	female_biased	0.18	0.11	6847
chr1_3	female_biased	0.23	0.09	21
chr1_1	male_biased	0.09	0.17	17109
chr1_2	male_biased	0.09	0.16	1172
chr2_1	female_biased	0.18	0.03	124
chr2_2	female_biased	0.14	0.05	25
chr2_3	female_biased	0.21	0.05	29
chr2_4	female_biased	0.21	0.05	275
chr2_5	female_biased	0.16	0.03	22
chr2_6	female_biased	0.14	0.04	23
chr2_7	female_biased	0.19	0.04	66
chr2_1	male_biased	0.06	0.22	21
chr2_2	male_biased	0.04	0.22	506
chr2_6	male_biased	0.04	0.15	23
chr2_7	male_biased	0.05	0.17	58
chr2_8	male_biased	0.03	0.14	22
chr2_9	male_biased	0.03	0.14	39
chr2_10	male_biased	0.04	0.17	2483
chr2_3	male_biased	0.04	0.17	2662
chr2_11	male_biased	0.02	0.13	427
chr2_12	male_biased	0.03	0.16	41
chr2_13	male_biased	0.05	0.18	51
chr2_14	male_biased	0.03	0.12	21
chr2_15	male_biased	0.02	0.14	57
chr2_16	male_biased	0.03	0.16	73
chr2_4	male_biased	0.05	0.14	89
chr2_5	male_biased	0.05	0.17	2537
chr3_1	female_biased	0.13	0.03	26
chr3_8	female_biased	0.2	0.07	574
chr3_9	female_biased	0.2	0.02	41
chr3_10	female_biased	0.18	0.03	315
chr3_2	female_biased	0.13	0.01	65
chr3_3	female_biased	0.12	0.02	29
chr3_4	female_biased	0.13	0.02	71
chr3_5	female_biased	0.2	0.06	2436
chr3_6	female_biased	0.19	0.06	1328
chr3_7	female_biased	0.16	0.05	28
chr3_1	male_biased	0.05	0.19	22
chr3_2	male_biased	0.04	0.16	27
chr3_3	male_biased	0.04	0.15	1363
chr3_4	male_biased	0.03	0.15	2849
chr4_1	female_biased	0.2	0.03	41
chr4_2	female_biased	0.23	0.04	38
chr4_3	female_biased	0.17	0.05	215
chr4_4	female_biased	0.19	0.11	2929
chr4_5	female_biased	0.18	0.09	1213
chr4_6	female_biased	0.16	0.05	144
chr4_7	female_biased	0.16	0.03	85
chr4_1	male_biased	0.05	0.16	22
chr4_8	male_biased	0.04	0.16	853
chr4_2	male_biased	0.03	0.13	161
chr4_3	male_biased	0.11	0.17	348
chr4_4	male_biased	0.11	0.17	2815
chr4_5	male_biased	0.08	0.16	32
chr4_6	male_biased	0.1	0.16	440
chr4_7	male_biased	0.07	0.15	242
chr5_1	female_biased	0.18	0.1	40
chr5_2	female_biased	0.19	0.04	40
chr5_3	female_biased	0.2	0.07	111
chr5_4	female_biased	0.2	0.04	25
chr5_5	female_biased	0.19	0.11	20
chr5_6	female_biased	0.11	0.05	62
chr5_1	male_biased	0.08	0.21	29
chr5_2	male_biased	0.05	0.18	513
chr5_3	male_biased	0.04	0.17	609
chr5_4	male_biased	0.06	0.17	4439
chr6_1	female_biased	0.24	0.12	7092
chr6_1	male_biased	0.14	0.23	21
chr6_2	male_biased	0.06	0.17	22
chr6_3	male_biased	0.06	0.2	32
chr6_4	male_biased	0.17	0.24	20
chr6_5	male_biased	0.02	0.16	24
chr7_1	female_biased	0.17	0.03	3014
chr7_7	female_biased	0.17	0.08	59
chr7_8	female_biased	0.23	0.1	26
chr7_2	female_biased	0.2	0.04	227
chr7_3	female_biased	0.21	0.06	20
chr7_4	female_biased	0.15	0.04	20
chr7_5	female_biased	0.21	0.08	108
chr7_6	female_biased	0.21	0.09	51
chr7_1	male_biased	0.11	0.21	23
chr7_10	male_biased	0.09	0.16	20
chr7_11	male_biased	0.06	0.18	81
chr7_12	male_biased	0.07	0.19	54
chr7_13	male_biased	0.07	0.21	161
chr7_14	male_biased	0.09	0.2	149
chr7_2	male_biased	0.11	0.2	31
chr7_3	male_biased	0.03	0.15	32
chr7_4	male_biased	0.07	0.18	21
chr7_5	male_biased	0.08	0.22	29
chr7_6	male_biased	0.08	0.19	233
chr7_7	male_biased	0.06	0.19	302
chr7_8	male_biased	0.09	0.2	130
chr7_9	male_biased	0.09	0.2	211
chr8_1	female_biased	0.25	0.13	35
chr8_2	female_biased	0.17	0.05	75
chr8_3	female_biased	0.18	0.09	10550
chr8_1	male_biased	0.05	0.19	24
chr8_2	male_biased	0.06	0.19	2874
chr8_3	male_biased	0.09	0.19	6657
chr8_4	male_biased	0.09	0.2	5162
Table S4. Haplotype-averaged allele frequency changes. First part of haplotype ID indicates chromosome, and second indicates their order on chromosome. Treatments in which haplotype was detected is denoted in second column. Last column shows number of SNPs with q value below 0.05 from the ACER test.
